# *Drosophila* PDGF/VEGF signaling from muscles to hepatocyte-like cells protects against obesity

**DOI:** 10.1101/2019.12.23.887059

**Authors:** Arpan C. Ghosh, Sudhir G. Tattikota, Yifang Liu, Aram Comjean, Yanhui Hu, Victor Barrera, Shannan J. Ho Sui, Norbert Perrimon

**Affiliations:** Department of Genetics, Blavatnik Institute, Harvard Medical School, Boston, USA; Howard Hughes Medical Institute, Boston, USA; Harvard T.H. Chan Bioinformatics Core, Boston, USA

**Keywords:** *Drosophila*, VEGF, PDGF, Pvf, PvR, mTOR, obesity, myokine, hepatocyte, liver, oenocytes, adipose tissue, lipid metabolism, snRNA-Seq

## Abstract

PDGF/VEGF ligands regulate a plethora of biological processes in multicellular organisms via autocrine, paracrine and endocrine mechanisms. Here, we investigated organ-specific roles of *Drosophila* PDGF/VEGF-like factors (Pvfs). We combine genetic approaches and single-nuclei sequencing to demonstrate that muscle-derived Pvf1 signals to the *Drosophila* hepatocyte-like cells/oenocytes to suppress lipid synthesis by activating the Pi3K/Akt1/mTOR signaling cascade in the oenocytes. Additionally, we show that this signaling axis regulates the rapid expansion of adipose tissue lipid stores observed in newly eclosed flies. Flies emerge after pupation with limited adipose tissue lipid stores and lipid levels are progressively restored via lipid synthesis. We find that *pvf1* expression in the adult muscle increase rapidly during this stage and that muscle-to-oenocyte Pvf1 signaling inhibits restoration of adipose tissue lipid stores as the process reaches completion. Our findings provide the first evidence in a metazoan of a PDGF/VEGF ligand acting as a myokine that regulates systemic lipid homeostasis by activating mTOR in hepatocyte-like cells.

**Highlights:**

- Muscle specific Pvf1 protects mature adult flies from obesity
- Single-nuclei RNA sequencing reveals that PvR, the receptor for Pvf1, is highly expressed in the *Drosophila* hepatocyte-like cells/oenocytes.
- PvR is required specifically in oenocytes to protect adult flies from obesity
- Muscle-to-oenocyte Pvf1 signaling activates PvR/Pi3K/Akt1/mTOR in the oenocytes to suppress lipid synthesis
- Muscle-derived Pvf1 helps terminate the rapid expansion of adipose tissue lipid stores in newly eclosed flies
