## Supplementary Table S1 for "*Drosophila* PDGF/VEGF signaling from muscles to hepatocyte-like cells protects against obesity"

### Sheet: nNuclei_nGenes_nUMI
Replicate #		No. of nuclei		Median_Genes		Median_UMIs
		Before filter	After filter	Before filter	After filter	Before filter	After filter
1		7811	7213	183	180	387	372
2		8649	8067	206	202	430	418
			Total		Median		Median
			15280		192		397
