## Supplementary Table S3 for "*Drosophila* PDGF/VEGF signaling from muscles to hepatocyte-like cells protects against obesity"

### Sheet: Pathway TF target components
cluster	term	size	count hit	hit(s)	pvalue	negative log10 Pvalue
Adipose Tissue	EGFR and PVR RTK signaling pathway	18	1	Mkp3,	0.31227	0.50547
Oenocytes	EGFR and PVR RTK signaling pathway	18	2	Sulf1,vvl,	0.0409973	1.38724
cluster4	EGFR and PVR RTK signaling pathway	18	1	vnd,	0.281796	0.550065
cluster7	EGFR and PVR RTK signaling pathway	18	1	CG34398,	0.347632	0.45888
cluster8	EGFR and PVR RTK signaling pathway	18	1	CG34398,	0.383199	0.416575
Oenocytes	HEDGEHOG signaling pathway	14	2	ImpL2,rdx,	0.0255572	1.59249
cluster7	HEDGEHOG signaling pathway	14	1	en,	0.282633	0.548776
Adipose Tissue	HIPPO signaling pathway	24	3	foxo,InR,path,	0.0126439	1.89812
Oenocytes	HIPPO signaling pathway	24	2	ex,kibra,	0.0689599	1.1614
cluster4	HIPPO signaling pathway	24	1	dally,	0.356896	0.447459
cluster7	HIPPO signaling pathway	24	1	dally,	0.434291	0.36222
cluster7	Imd pathway	17	1	cact,	0.331954	0.478921
Adipose Tissue	INSULIN signaling pathway	35	7	cv-2,h,par-1,puc,RhoGAP18B,Tlk,InR,	5.87674e-06	5.23086
Oenocytes	INSULIN signaling pathway	35	2	Pdk1,Ac76E,	0.130998	0.882736
Muscle	INSULIN signaling pathway	35	2	l(2)efl,Oda,	0.193282	0.713809
cluster4	INSULIN signaling pathway	35	2	Oda,puc,	0.132988	0.876187
cluster5	INSULIN signaling pathway	35	1	Thor,	0.272089	0.565288
cluster6	INSULIN signaling pathway	35	1	Oda,	0.487351	0.312158
cluster7	INSULIN signaling pathway	35	4	h,Oda,Tlk,Thor,	0.00872719	2.05913
cluster8	INSULIN signaling pathway	35	1	Oda,	0.609473	0.215046
cluster10	INSULIN signaling pathway	35	1	h,	0.261159	0.583095
Adipose Tissue	JAK/STAT signaling pathway	30	2	lama,pyd,	0.126024	0.899548
Oenocytes	JAK/STAT signaling pathway	30	2	fok,ImpL2,	0.101412	0.993912
cluster4	JAK/STAT signaling pathway	30	3	baz,fok,dl,	0.0168325	1.77385
cluster5	JAK/STAT signaling pathway	30	2	mfas,trol,	0.0297522	1.52648
cluster7	JAK/STAT signaling pathway	30	3	baz,FER,dl,	0.0324255	1.48911
cluster8	JAK/STAT signaling pathway	30	4	baz,FER,mfas,trol,	0.00766654	2.1154
cluster10	JAK/STAT signaling pathway	30	2	FER,mfas,	0.0272347	1.56488
Adipose Tissue	JNK signaling pathway	16	1	puc,	0.28304	0.548153
Muscle	JNK signaling pathway	16	1	l(2)efl,	0.31211	0.505692
cluster4	JNK signaling pathway	16	1	puc,	0.254871	0.593679
cluster7	JNK signaling pathway	16	1	Jafrac1,	0.315902	0.500448
cluster4	NOTCH signaling pathway	12	1	dl,	0.197972	0.703397
cluster7	NOTCH signaling pathway	12	2	sd,dl,	0.030932	1.50959
cluster9	NOTCH signaling pathway	12	1	sno,	0.159968	0.795968
Adipose Tissue	TGF beta signaling pathway	13	1	Dad,	0.236859	0.62551
Oenocytes	TGF beta signaling pathway	13	2	Ubx,salm,	0.0221661	1.65431
cluster4	TGF beta signaling pathway	13	1	Ance,	0.21259	0.672458
Adipose Tissue	WNT signaling pathway	13	1	tkv,	0.236859	0.62551
Oenocytes	WNT signaling pathway	13	2	nkd,Ubx,	0.0221661	1.65431
cluster5	WNT signaling pathway	13	1	tkv,	0.111168	0.95402
cluster7	WNT signaling pathway	13	2	en,nkd,	0.0359999	1.4437
cluster8	WNT signaling pathway	13	1	nkd,	0.294543	0.530851
